# Examining gender imbalance in chemistry authorship

**DOI:** 10.1101/2020.07.08.194035

**Authors:** Adam D. Cotton, Ian B. Seiple

## Abstract

The gender gap in chemistry has been the topic of much debate, with many perspectives stating that the field has improved, and outdated sexist views are behind us. While these views are common, we wanted to assess the accuracy of these comments from a data-driven perspective. In this study, we use PubMed to obtain the names of first and last authors for every paper published since 2005 across 15 journals. Each name was cross-referenced with a name-based gender API to give a predicted binary gender and a confidence score based on population data. We show that historically there has been an extensive overrepresentation of men in both first and corresponding authorship, and that there is no strong trend towards parity since 2005. We demonstrate that papers with female corresponding authors have more equitable gender representation of first authors. Finally, we find that there is significant variability among journals in the gender make-up of their editorial boards. We hope this analysis spurs creative discussions on how we can improve equitable gender representation in chemistry publications.
