## Supplementary material for "Examining gender imbalance in chemistry authorship": Journal percentages tabulated

### Sheet: perecents_tabled
Journal	Year	Author Type	Number of Data Points	Number of Quality Data Points	Percent Male	Percent Female
Cell	2005	first	370	273	71.4286	28.5714
Cell	2006	first	447	321	65.7321	34.2679
Cell	2007	first	462	339	70.2065	29.7935
Cell	2008	first	437	326	70.8589	29.1411
Cell	2009	first	470	338	73.0769	26.9231
Cell	2010	first	409	291	71.134	28.866
Cell	2011	first	426	300	65.6667	34.3333
Cell	2012	first	503	336	71.7262	28.2738
Cell	2013	first	522	328	71.3415	28.6585
Cell	2014	first	543	382	68.3246	31.6754
Cell	2015	first	570	392	72.1939	27.8061
Cell	2016	first	597	401	67.0823	32.9177
Cell	2017	first	499	336	75.8929	24.1071
Cell	2018	first	595	389	67.3522	32.6478
Cell	2019	first	535	373	68.6327	31.3673
Cell	2020	first	233	147	65.3061	34.6939
Cell	2005	corresponding	370	292	84.9315	15.0685
Cell	2006	corresponding	447	362	83.9779	16.0221
Cell	2007	corresponding	462	368	82.6087	17.3913
Cell	2008	corresponding	437	356	84.8315	15.1685
Cell	2009	corresponding	470	370	84.5946	15.4054
Cell	2010	corresponding	409	333	81.6817	18.3183
Cell	2011	corresponding	426	335	84.1791	15.8209
Cell	2012	corresponding	503	390	83.8462	16.1538
Cell	2013	corresponding	522	407	86.4865	13.5135
Cell	2014	corresponding	543	439	84.738	15.262
Cell	2015	corresponding	570	446	84.5291	15.4709
Cell	2016	corresponding	597	493	83.1643	16.8357
Cell	2017	corresponding	499	404	84.901	15.099
Cell	2018	corresponding	595	457	84.4639	15.5361
Cell	2019	corresponding	535	407	83.5381	16.4619
Cell	2020	corresponding	233	175	81.7143	18.2857
Nature	2005	first	1107	712	77.9494	22.0506
Nature	2006	first	981	654	79.052	20.948
Nature	2007	first	864	566	78.2686	21.7314
Nature	2008	first	941	626	78.4345	21.5655
Nature	2009	first	885	601	77.0383	22.9617
Nature	2010	first	902	605	78.5124	21.4876
Nature	2011	first	922	598	79.9331	20.0669
Nature	2012	first	936	614	81.4332	18.5668
Nature	2013	first	1021	666	76.7267	23.2733
Nature	2014	first	1214	768	77.2135	22.7865
Nature	2015	first	1210	781	75.8003	24.1997
Nature	2016	first	1120	724	76.9337	23.0663
Nature	2017	first	1065	705	76.5957	23.4043
Nature	2018	first	953	542	75.4613	24.5387
Nature	2019	first	1054	625	74.88	25.12
Nature	2020	first	514	288	76.7361	23.2639
Nature	2005	corresponding	1107	766	89.9478	10.0522
Nature	2006	corresponding	981	667	89.0555	10.9445
Nature	2007	corresponding	864	612	88.3987	11.6013
Nature	2008	corresponding	941	687	88.3552	11.6448
Nature	2009	corresponding	885	632	86.7089	13.2911
Nature	2010	corresponding	902	669	88.3408	11.6592
Nature	2011	corresponding	922	641	86.5835	13.4165
Nature	2012	corresponding	936	688	88.6628	11.3372
Nature	2013	corresponding	1021	735	88.4354	11.5646
Nature	2014	corresponding	1214	842	85.5107	14.4893
Nature	2015	corresponding	1210	884	82.9186	17.0814
Nature	2016	corresponding	1120	802	84.5387	15.4613
Nature	2017	corresponding	1065	774	83.8501	16.1499
Nature	2018	corresponding	953	663	85.3695	14.6305
Nature	2019	corresponding	1054	727	86.6575	13.3425
Nature	2020	corresponding	514	328	85.6707	14.3293
Science	2005	first	957	657	80.8219	19.1781
Science	2006	first	981	644	80.2795	19.7205
Science	2007	first	976	660	81.0606	18.9394
Science	2008	first	965	660	80	20
Science	2009	first	989	670	79.2537	20.7463
Science	2010	first	919	565	79.823	20.177
Science	2011	first	950	607	77.7595	22.2405
Science	2012	first	952	608	77.3026	22.6974
Science	2013	first	937	587	77.6831	22.3169
Science	2014	first	890	542	72.5092	27.4908
Science	2015	first	891	545	76.1468	23.8532
Science	2016	first	877	521	74.856	25.144
Science	2017	first	811	455	74.7253	25.2747
Science	2018	first	839	475	77.6842	22.3158
Science	2019	first	833	485	79.3814	20.6186
Science	2020	first	374	220	77.2727	22.7273
Science	2005	corresponding	957	703	87.34	12.66
Science	2006	corresponding	981	704	86.7898	13.2102
Science	2007	corresponding	976	714	88.6555	11.3445
Science	2008	corresponding	965	695	86.6187	13.3813
Science	2009	corresponding	989	739	87.4154	12.5846
Science	2010	corresponding	919	640	86.5625	13.4375
Science	2011	corresponding	950	671	81.8182	18.1818
Science	2012	corresponding	952	666	85.1351	14.8649
Science	2013	corresponding	937	641	82.6833	17.3167
Science	2014	corresponding	890	610	83.2787	16.7213
Science	2015	corresponding	891	623	80.0963	19.9037
Science	2016	corresponding	877	624	85.8974	14.1026
Science	2017	corresponding	811	547	84.2779	15.7221
Science	2018	corresponding	839	548	83.5766	16.4234
Science	2019	corresponding	833	574	86.0627	13.9373
Science	2020	corresponding	374	263	84.7909	15.2091
ACS Chemical Biology	2006	first	79	56	62.5	37.5
ACS Chemical Biology	2007	first	81	61	63.9344	36.0656
ACS Chemical Biology	2008	first	62	41	73.1707	26.8293
ACS Chemical Biology	2009	first	85	61	68.8525	31.1475
ACS Chemical Biology	2010	first	117	78	69.2308	30.7692
ACS Chemical Biology	2011	first	188	135	65.1852	34.8148
ACS Chemical Biology	2012	first	287	202	64.8515	35.1485
ACS Chemical Biology	2013	first	378	266	69.9248	30.0752
ACS Chemical Biology	2014	first	400	252	67.4603	32.5397
ACS Chemical Biology	2015	first	371	231	63.6364	36.3636
ACS Chemical Biology	2016	first	427	267	65.1685	34.8315
ACS Chemical Biology	2017	first	402	253	64.8221	35.1779
ACS Chemical Biology	2018	first	387	258	65.5039	34.4961
ACS Chemical Biology	2019	first	348	217	62.212	37.788
ACS Chemical Biology	2020	first	202	127	59.0551	40.9449
ACS Chemical Biology	2006	corresponding	79	66	89.3939	10.6061
ACS Chemical Biology	2007	corresponding	81	64	79.6875	20.3125
ACS Chemical Biology	2008	corresponding	62	51	78.4314	21.5686
ACS Chemical Biology	2009	corresponding	85	71	80.2817	19.7183
ACS Chemical Biology	2010	corresponding	117	101	76.2376	23.7624
ACS Chemical Biology	2011	corresponding	188	137	80.292	19.708
ACS Chemical Biology	2012	corresponding	287	221	76.4706	23.5294
ACS Chemical Biology	2013	corresponding	378	292	85.6164	14.3836
ACS Chemical Biology	2014	corresponding	400	314	83.4395	16.5605
ACS Chemical Biology	2015	corresponding	371	285	84.5614	15.4386
ACS Chemical Biology	2016	corresponding	427	313	81.4696	18.5304
ACS Chemical Biology	2017	corresponding	402	292	80.4795	19.5205
ACS Chemical Biology	2018	corresponding	387	290	80.6897	19.3103
ACS Chemical Biology	2019	corresponding	348	258	80.6202	19.3798
ACS Chemical Biology	2020	corresponding	202	153	81.0458	18.9542
Cell Chemical Biology	2016	first	162	113	65.4867	34.5133
Cell Chemical Biology	2017	first	184	122	57.377	42.623
Cell Chemical Biology	2018	first	191	135	57.7778	42.2222
Cell Chemical Biology	2019	first	194	127	62.9921	37.0079
Cell Chemical Biology	2020	first	78	42	71.4286	28.5714
Cell Chemical Biology	2016	corresponding	162	131	84.7328	15.2672
Cell Chemical Biology	2017	corresponding	184	143	86.014	13.986
Cell Chemical Biology	2018	corresponding	191	153	86.2745	13.7255
Cell Chemical Biology	2019	corresponding	194	146	89.0411	10.9589
Cell Chemical Biology	2020	corresponding	78	59	81.3559	18.6441
Nature Chemical Biology	2005	first	65	54	72.2222	27.7778
Nature Chemical Biology	2006	first	106	84	78.5714	21.4286
Nature Chemical Biology	2007	first	118	91	68.1319	31.8681
Nature Chemical Biology	2008	first	114	87	68.9655	31.0345
Nature Chemical Biology	2009	first	163	117	67.5214	32.4786
Nature Chemical Biology	2010	first	149	118	72.0339	27.9661
Nature Chemical Biology	2011	first	165	120	70	30
Nature Chemical Biology	2012	first	132	92	65.2174	34.7826
Nature Chemical Biology	2013	first	156	109	70.6422	29.3578
Nature Chemical Biology	2014	first	184	134	78.3582	21.6418
Nature Chemical Biology	2015	first	174	120	70.8333	29.1667
Nature Chemical Biology	2016	first	217	142	73.2394	26.7606
Nature Chemical Biology	2017	first	225	144	72.9167	27.0833
Nature Chemical Biology	2018	first	183	125	64	36
Nature Chemical Biology	2019	first	195	120	71.6667	28.3333
Nature Chemical Biology	2020	first	124	77	75.3247	24.6753
Nature Chemical Biology	2005	corresponding	65	56	91.0714	8.92857
Nature Chemical Biology	2006	corresponding	106	96	88.5417	11.4583
Nature Chemical Biology	2007	corresponding	118	95	84.2105	15.7895
Nature Chemical Biology	2008	corresponding	114	90	86.6667	13.3333
Nature Chemical Biology	2009	corresponding	163	140	86.4286	13.5714
Nature Chemical Biology	2010	corresponding	149	125	90.4	9.6
Nature Chemical Biology	2011	corresponding	165	133	85.7143	14.2857
Nature Chemical Biology	2012	corresponding	132	112	87.5	12.5
Nature Chemical Biology	2013	corresponding	156	128	86.7188	13.2812
Nature Chemical Biology	2014	corresponding	184	144	84.0278	15.9722
Nature Chemical Biology	2015	corresponding	174	145	85.5172	14.4828
Nature Chemical Biology	2016	corresponding	217	177	84.1808	15.8192
Nature Chemical Biology	2017	corresponding	225	170	83.5294	16.4706
Nature Chemical Biology	2018	corresponding	183	155	85.1613	14.8387
Nature Chemical Biology	2019	corresponding	195	147	84.3537	15.6463
Nature Chemical Biology	2020	corresponding	124	88	88.6364	11.3636
Angewandte	2005	first	1372	977	86.0798	13.9202
Angewandte	2006	first	1434	1016	82.5787	17.4213
Angewandte	2007	first	1597	1105	82.7149	17.2851
Angewandte	2008	first	1716	1155	82.7706	17.2294
Angewandte	2009	first	1594	941	81.6153	18.3847
Angewandte	2010	first	1792	1156	80.6228	19.3772
Angewandte	2011	first	2290	1330	78.7218	21.2782
Angewandte	2012	first	2457	1415	79.7173	20.2827
Angewandte	2013	first	2517	1425	79.5088	20.4912
Angewandte	2014	first	2788	1656	79.7705	20.2295
Angewandte	2015	first	2984	1723	78.1196	21.8804
Angewandte	2016	first	2950	1539	78.6225	21.3775
Angewandte	2017	first	2954	1563	79.9744	20.0256
Angewandte	2018	first	3049	1526	78.8991	21.1009
Angewandte	2019	first	3336	1554	78.8932	21.1068
Angewandte	2020	first	2246	980	79.3878	20.6122
Angewandte	2005	corresponding	1372	1086	92.5414	7.45856
Angewandte	2006	corresponding	1434	1124	92.3488	7.65125
Angewandte	2007	corresponding	1597	1241	93.6342	6.36583
Angewandte	2008	corresponding	1716	1323	93.7264	6.27362
Angewandte	2009	corresponding	1594	1088	92.0037	7.99632
Angewandte	2010	corresponding	1792	1346	92.9421	7.05795
Angewandte	2011	corresponding	2290	1506	93.0943	6.90571
Angewandte	2012	corresponding	2457	1628	91.5233	8.47666
Angewandte	2013	corresponding	2517	1653	91.954	8.04598
Angewandte	2014	corresponding	2788	1886	92.3118	7.68823
Angewandte	2015	corresponding	2984	1972	91.8357	8.1643
Angewandte	2016	corresponding	2950	1811	92.0486	7.95141
Angewandte	2017	corresponding	2954	1894	91.2355	8.76452
Angewandte	2018	corresponding	3049	1873	91.7779	8.2221
Angewandte	2019	corresponding	3336	1863	91.5191	8.48094
Angewandte	2020	corresponding	2246	1224	89.5425	10.4575
ChemMedChem	2006	first	130	104	72.1154	27.8846
ChemMedChem	2007	first	168	136	65.4412	34.5588
ChemMedChem	2008	first	194	149	65.1007	34.8993
ChemMedChem	2009	first	197	164	59.7561	40.2439
ChemMedChem	2010	first	196	153	64.7059	35.2941
ChemMedChem	2011	first	195	154	53.8961	46.1039
ChemMedChem	2012	first	198	139	63.3094	36.6906
ChemMedChem	2013	first	194	137	60.5839	39.4161
ChemMedChem	2014	first	192	139	66.9065	33.0935
ChemMedChem	2015	first	195	141	58.8652	41.1348
ChemMedChem	2016	first	192	130	59.2308	40.7692
ChemMedChem	2017	first	196	143	60.1399	39.8601
ChemMedChem	2018	first	197	148	60.1351	39.8649
ChemMedChem	2019	first	197	145	68.9655	31.0345
ChemMedChem	2020	first	157	115	65.2174	34.7826
ChemMedChem	2006	corresponding	130	117	84.6154	15.3846
ChemMedChem	2007	corresponding	168	148	86.4865	13.5135
ChemMedChem	2008	corresponding	194	158	83.5443	16.4557
ChemMedChem	2009	corresponding	197	166	82.5301	17.4699
ChemMedChem	2010	corresponding	196	167	85.0299	14.9701
ChemMedChem	2011	corresponding	195	171	78.3626	21.6374
ChemMedChem	2012	corresponding	198	155	83.871	16.129
ChemMedChem	2013	corresponding	194	142	83.0986	16.9014
ChemMedChem	2014	corresponding	192	147	84.3537	15.6463
ChemMedChem	2015	corresponding	195	154	82.4675	17.5325
ChemMedChem	2016	corresponding	192	146	77.3973	22.6027
ChemMedChem	2017	corresponding	196	155	78.0645	21.9355
ChemMedChem	2018	corresponding	197	156	83.9744	16.0256
ChemMedChem	2019	corresponding	197	164	83.5366	16.4634
ChemMedChem	2020	corresponding	157	130	78.4615	21.5385
Chemical Science	2014	first	273	159	74.8428	25.1572
Chemical Science	2015	first	1176	603	73.3002	26.6998
Chemical Science	2016	first	1168	565	76.6372	23.3628
Chemical Science	2017	first	1168	570	77.193	22.807
Chemical Science	2018	first	1126	539	72.9128	27.0872
Chemical Science	2019	first	1050	541	75.6007	24.3993
Chemical Science	2014	corresponding	273	176	90.3409	9.65909
Chemical Science	2015	corresponding	1176	701	89.8716	10.1284
Chemical Science	2016	corresponding	1168	663	88.8386	11.1614
Chemical Science	2017	corresponding	1168	675	89.4815	10.5185
Chemical Science	2018	corresponding	1126	640	87.6562	12.3438
Chemical Science	2019	corresponding	1050	658	88.6018	11.3982
EJOC	2008	first	10	6	66.6667	33.3333
EJOC	2009	first	15	9	77.7778	22.2222
EJOC	2010	first	11	3	33.3333	66.6667
EJOC	2011	first	11	6	66.6667	33.3333
EJOC	2012	first	15	8	50	50
EJOC	2013	first	21	13	61.5385	38.4615
EJOC	2014	first	19	11	81.8182	18.1818
EJOC	2015	first	24	15	80	20
EJOC	2016	first	20	15	60	40
EJOC	2017	first	19	16	87.5	12.5
EJOC	2018	first	25	14	50	50
EJOC	2019	first	27	19	68.4211	31.5789
EJOC	2020	first	5	4	50	50
EJOC	2008	corresponding	10	9	77.7778	22.2222
EJOC	2009	corresponding	15	14	92.8571	7.14286
EJOC	2010	corresponding	11	8	100	0
EJOC	2011	corresponding	11	8	75	25
EJOC	2012	corresponding	15	13	76.9231	23.0769
EJOC	2013	corresponding	21	17	88.2353	11.7647
EJOC	2014	corresponding	19	14	100	0
EJOC	2015	corresponding	24	21	90.4762	9.52381
EJOC	2016	corresponding	20	16	93.75	6.25
EJOC	2017	corresponding	19	16	100	0
EJOC	2018	corresponding	25	19	94.7368	5.26316
EJOC	2019	corresponding	27	23	86.9565	13.0435
EJOC	2020	corresponding	5	5	100	0
JACS	2005	first	3373	2200	79.8182	20.1818
JACS	2006	first	3235	2110	80.0474	19.9526
JACS	2007	first	3089	2046	80.0587	19.9413
JACS	2008	first	3227	1992	78.5643	21.4357
JACS	2009	first	3323	1997	79.6194	20.3806
JACS	2010	first	3292	2066	77.4927	22.5073
JACS	2011	first	3367	2136	78.4644	21.5356
JACS	2012	first	3212	1994	76.2788	23.7212
JACS	2013	first	2940	1743	78.6575	21.3425
JACS	2014	first	2727	1534	77.9009	22.0991
JACS	2015	first	2490	1305	78.8506	21.1494
JACS	2016	first	2515	1367	80.3219	19.6781
JACS	2017	first	2762	1455	78.2818	21.7182
JACS	2018	first	2589	1272	78.1447	21.8553
JACS	2019	first	2655	1287	76.3792	23.6208
JACS	2020	first	1366	637	78.179	21.821
JACS	2005	corresponding	3373	2512	91.7596	8.24045
JACS	2006	corresponding	3235	2405	92.7651	7.23493
JACS	2007	corresponding	3089	2344	91.041	8.95904
JACS	2008	corresponding	3227	2334	90.7027	9.29734
JACS	2009	corresponding	3323	2322	91.4729	8.52713
JACS	2010	corresponding	3292	2454	91.0758	8.92421
JACS	2011	corresponding	3367	2493	89.5708	10.4292
JACS	2012	corresponding	3212	2342	90.4782	9.52178
JACS	2013	corresponding	2940	2093	90.5399	9.46011
JACS	2014	corresponding	2727	1833	90.2346	9.76541
JACS	2015	corresponding	2490	1633	89.2835	10.7165
JACS	2016	corresponding	2515	1620	90	10
JACS	2017	corresponding	2762	1793	90.4071	9.59286
JACS	2018	corresponding	2589	1635	88.8685	11.1315
JACS	2019	corresponding	2655	1646	87.9101	12.0899
JACS	2020	corresponding	1366	834	90.048	9.95204
JMedChem	2005	first	861	601	69.8835	30.1165
JMedChem	2006	first	852	648	70.5247	29.4753
JMedChem	2007	first	742	490	73.8776	26.1224
JMedChem	2008	first	853	583	68.6106	31.3894
JMedChem	2009	first	820	570	69.8246	30.1754
JMedChem	2010	first	825	543	70.9024	29.0976
JMedChem	2011	first	755	497	69.0141	30.9859
JMedChem	2012	first	925	648	72.9938	27.0062
JMedChem	2013	first	847	593	67.6223	32.3777
JMedChem	2014	first	837	585	71.6239	28.3761
JMedChem	2015	first	777	522	72.6054	27.3946
JMedChem	2016	first	819	548	71.5328	28.4672
JMedChem	2017	first	759	476	68.2773	31.7227
JMedChem	2018	first	810	512	71.0938	28.9062
JMedChem	2019	first	812	486	67.284	32.716
JMedChem	2020	first	454	282	60.6383	39.3617
JMedChem	2005	corresponding	861	662	87.7644	12.2356
JMedChem	2006	corresponding	852	678	88.7906	11.2094
JMedChem	2007	corresponding	742	551	86.2069	13.7931
JMedChem	2008	corresponding	853	648	88.2716	11.7284
JMedChem	2009	corresponding	820	627	82.7751	17.2249
JMedChem	2010	corresponding	825	608	85.8553	14.1447
JMedChem	2011	corresponding	755	572	83.9161	16.0839
JMedChem	2012	corresponding	925	673	84.5468	15.4532
JMedChem	2013	corresponding	847	623	81.862	18.138
JMedChem	2014	corresponding	837	652	80.6748	19.3252
JMedChem	2015	corresponding	777	575	83.1304	16.8696
JMedChem	2016	corresponding	819	617	82.8201	17.1799
JMedChem	2017	corresponding	759	529	83.5539	16.4461
JMedChem	2018	corresponding	810	544	85.6618	14.3382
JMedChem	2019	corresponding	812	529	81.2854	18.7146
JMedChem	2020	corresponding	454	266	76.3158	23.6842
JOC	2005	first	1588	1114	80.8797	19.1203
JOC	2006	first	1447	911	80.2415	19.7585
JOC	2007	first	1632	983	80.3662	19.6338
JOC	2008	first	1462	938	78.678	21.322
JOC	2009	first	1438	910	77.9121	22.0879
JOC	2010	first	1305	838	77.685	22.315
JOC	2011	first	1341	888	75	25
JOC	2012	first	1387	897	76.9231	23.0769
JOC	2013	first	1451	904	75.7743	24.2257
JOC	2014	first	1413	794	75.3149	24.6851
JOC	2015	first	1473	865	75.3757	24.6243
JOC	2016	first	1472	816	76.7157	23.2843
JOC	2017	first	1549	846	78.0142	21.9858
JOC	2018	first	1662	868	74.7696	25.2304
JOC	2019	first	1736	920	76.3043	23.6957
JOC	2020	first	852	423	77.5414	22.4586
JOC	2005	corresponding	1588	1225	89.0612	10.9388
JOC	2006	corresponding	1447	1019	90.0883	9.91168
JOC	2007	corresponding	1632	1068	88.2959	11.7041
JOC	2008	corresponding	1462	1009	91.3776	8.6224
JOC	2009	corresponding	1438	979	87.334	12.666
JOC	2010	corresponding	1305	887	88.6133	11.3867
JOC	2011	corresponding	1341	962	89.2931	10.7069
JOC	2012	corresponding	1387	965	88.9119	11.0881
JOC	2013	corresponding	1451	1009	90.8821	9.11794
JOC	2014	corresponding	1413	894	88.8143	11.1857
JOC	2015	corresponding	1473	945	88.9947	11.0053
JOC	2016	corresponding	1472	905	90.0552	9.94475
JOC	2017	corresponding	1549	919	90.4244	9.57563
JOC	2018	corresponding	1662	954	91.0901	8.90985
JOC	2019	corresponding	1736	991	90.2119	9.78809
JOC	2020	corresponding	852	501	88.6228	11.3772
Nature Chemistry	2009	first	117	79	82.2785	17.7215
Nature Chemistry	2010	first	171	121	85.9504	14.0496
Nature Chemistry	2011	first	159	111	85.5856	14.4144
Nature Chemistry	2012	first	143	84	76.1905	23.8095
Nature Chemistry	2013	first	166	110	84.5455	15.4545
Nature Chemistry	2014	first	182	128	83.5938	16.4062
Nature Chemistry	2015	first	170	102	75.4902	24.5098
Nature Chemistry	2016	first	234	152	78.9474	21.0526
Nature Chemistry	2017	first	214	131	79.3893	20.6107
Nature Chemistry	2018	first	203	114	78.9474	21.0526
Nature Chemistry	2019	first	187	103	80.5825	19.4175
Nature Chemistry	2020	first	87	53	81.1321	18.8679
Nature Chemistry	2009	corresponding	117	88	95.4545	4.54545
Nature Chemistry	2010	corresponding	171	135	91.8519	8.14815
Nature Chemistry	2011	corresponding	159	127	92.9134	7.08661
Nature Chemistry	2012	corresponding	143	106	90.566	9.43396
Nature Chemistry	2013	corresponding	166	132	93.9394	6.06061
Nature Chemistry	2014	corresponding	182	137	92.7007	7.29927
Nature Chemistry	2015	corresponding	170	133	92.4812	7.5188
Nature Chemistry	2016	corresponding	234	188	92.0213	7.97872
Nature Chemistry	2017	corresponding	214	157	91.7197	8.28025
Nature Chemistry	2018	corresponding	203	148	94.5946	5.40541
Nature Chemistry	2019	corresponding	187	130	83.0769	16.9231
Nature Chemistry	2020	corresponding	87	65	93.8462	6.15385
Organic Letters	2005	first	1465	1023	82.2092	17.7908
Organic Letters	2006	first	1519	917	81.5703	18.4297
Organic Letters	2007	first	1495	984	80.1829	19.8171
Organic Letters	2008	first	1399	793	81.4628	18.5372
Organic Letters	2009	first	1428	869	82.8539	17.1461
Organic Letters	2010	first	1605	990	81.5152	18.4848
Organic Letters	2011	first	1812	967	80.7653	19.2347
Organic Letters	2012	first	1686	995	81.608	18.392
Organic Letters	2013	first	1728	914	78.4464	21.5536
Organic Letters	2014	first	1718	916	80.786	19.214
Organic Letters	2015	first	1657	836	78.3493	21.6507
Organic Letters	2016	first	1750	837	81.601	18.399
Organic Letters	2017	first	1803	852	83.5681	16.4319
Organic Letters	2018	first	1966	845	83.1953	16.8047
Organic Letters	2019	first	2195	906	81.1258	18.8742
Organic Letters	2020	first	952	424	81.1321	18.8679
Organic Letters	2005	corresponding	1465	1101	91.7348	8.26521
Organic Letters	2006	corresponding	1519	1001	90.9091	9.09091
Organic Letters	2007	corresponding	1495	1075	90.1395	9.86047
Organic Letters	2008	corresponding	1399	878	92.9385	7.0615
Organic Letters	2009	corresponding	1428	996	91.9679	8.03213
Organic Letters	2010	corresponding	1605	1125	91.2889	8.71111
Organic Letters	2011	corresponding	1812	1059	92.729	7.27101
Organic Letters	2012	corresponding	1686	1108	91.9675	8.03249
Organic Letters	2013	corresponding	1728	1054	91.4611	8.5389
Organic Letters	2014	corresponding	1718	1035	93.3333	6.66667
Organic Letters	2015	corresponding	1657	965	92.7461	7.25389
Organic Letters	2016	corresponding	1750	982	92.4644	7.53564
Organic Letters	2017	corresponding	1803	942	91.5074	8.49257
Organic Letters	2018	corresponding	1966	1010	92.6733	7.32673
Organic Letters	2019	corresponding	2195	1063	91.4393	8.56068
Organic Letters	2020	corresponding	952	472	91.5254	8.47458
Tetrahedron Letters	2005	first	6	3	100	0
Tetrahedron Letters	2006	first	20	11	100	0
Tetrahedron Letters	2007	first	56	32	78.125	21.875
Tetrahedron Letters	2008	first	69	45	82.2222	17.7778
Tetrahedron Letters	2009	first	93	56	87.5	12.5
Tetrahedron Letters	2010	first	85	56	83.9286	16.0714
Tetrahedron Letters	2011	first	90	56	83.9286	16.0714
Tetrahedron Letters	2012	first	78	58	72.4138	27.5862
Tetrahedron Letters	2013	first	60	39	87.1795	12.8205
Tetrahedron Letters	2014	first	43	28	71.4286	28.5714
Tetrahedron Letters	2015	first	111	74	75.6757	24.3243
Tetrahedron Letters	2016	first	34	21	80.9524	19.0476
Tetrahedron Letters	2017	first	40	26	61.5385	38.4615
Tetrahedron Letters	2018	first	29	16	62.5	37.5
Tetrahedron Letters	2019	first	15	11	81.8182	18.1818
Tetrahedron Letters	2020	first	6	5	60	40
Tetrahedron Letters	2005	corresponding	6	6	100	0
Tetrahedron Letters	2006	corresponding	20	18	94.4444	5.55556
Tetrahedron Letters	2007	corresponding	56	31	93.5484	6.45161
Tetrahedron Letters	2008	corresponding	69	51	92.1569	7.84314
Tetrahedron Letters	2009	corresponding	93	70	94.2857	5.71429
Tetrahedron Letters	2010	corresponding	85	64	92.1875	7.8125
Tetrahedron Letters	2011	corresponding	90	72	95.8333	4.16667
Tetrahedron Letters	2012	corresponding	78	62	90.3226	9.67742
Tetrahedron Letters	2013	corresponding	60	45	86.6667	13.3333
Tetrahedron Letters	2014	corresponding	43	30	90	10
Tetrahedron Letters	2015	corresponding	111	86	86.0465	13.9535
Tetrahedron Letters	2016	corresponding	34	28	96.4286	3.57143
Tetrahedron Letters	2017	corresponding	40	31	77.4194	22.5806
Tetrahedron Letters	2018	corresponding	29	22	86.3636	13.6364
Tetrahedron Letters	2019	corresponding	15	12	91.6667	8.33333
Tetrahedron Letters	2020	corresponding	6	5	100	0
Tetrahedron	2005	first	3	1	100	0
Tetrahedron	2006	first	10	5	40	60
Tetrahedron	2007	first	54	36	80.5556	19.4444
Tetrahedron	2008	first	58	39	79.4872	20.5128
Tetrahedron	2009	first	65	53	81.1321	18.8679
Tetrahedron	2010	first	48	33	78.7879	21.2121
Tetrahedron	2011	first	67	46	84.7826	15.2174
Tetrahedron	2012	first	39	21	76.1905	23.8095
Tetrahedron	2013	first	44	35	74.2857	25.7143
Tetrahedron	2014	first	34	22	95.4545	4.54545
Tetrahedron	2015	first	39	26	73.0769	26.9231
Tetrahedron	2016	first	28	22	86.3636	13.6364
Tetrahedron	2017	first	23	9	88.8889	11.1111
Tetrahedron	2018	first	34	25	72	28
Tetrahedron	2019	first	30	22	86.3636	13.6364
Tetrahedron	2005	corresponding	3	2	50	50
Tetrahedron	2006	corresponding	10	8	100	0
Tetrahedron	2007	corresponding	54	44	97.7273	2.27273
Tetrahedron	2008	corresponding	58	48	87.5	12.5
Tetrahedron	2009	corresponding	65	50	96	4
Tetrahedron	2010	corresponding	48	37	89.1892	10.8108
Tetrahedron	2011	corresponding	67	53	94.3396	5.66038
Tetrahedron	2012	corresponding	39	31	93.5484	6.45161
Tetrahedron	2013	corresponding	44	37	91.8919	8.10811
Tetrahedron	2014	corresponding	34	24	91.6667	8.33333
Tetrahedron	2015	corresponding	39	29	89.6552	10.3448
Tetrahedron	2016	corresponding	28	20	95	5
Tetrahedron	2017	corresponding	23	13	100	0
Tetrahedron	2018	corresponding	34	24	91.6667	8.33333
Tetrahedron	2019	corresponding	30	23	100	0
