## Supplementary material for "Examining gender imbalance in chemistry authorship": Corresponding author percentages tabulated

### Sheet: tables_comparision
		Male Corresponding		Female Corresponding
Journal	Year	Male First	Female First	Male First	Female First
Cell	2005	74.8718	25.1282	45.4545	54.5455
Cell	2006	65.9292	34.0708	52.1739	47.8261
Cell	2007	69.4215	30.5785	65.3061	34.6939
Cell	2008	72.5	27.5	59.5238	40.4762
Cell	2009	74.5763	25.4237	56.8182	43.1818
Cell	2010	71.1443	28.8557	67.3469	32.6531
Cell	2011	67.1498	32.8502	53.3333	46.6667
Cell	2012	71.4286	28.5714	75.5556	24.4444
Cell	2013	71.0084	28.9916	69.2308	30.7692
Cell	2014	66.426	33.574	68	32
Cell	2015	74.3396	25.6604	48.9796	51.0204
Cell	2016	69.2042	30.7958	64.5161	35.4839
Cell	2017	78.0488	21.9512	62.5	37.5
Cell	2018	72.5275	27.4725	47.1698	52.8302
Cell	2019	69.9605	30.0395	63.4615	36.5385
Cell	2020	59.596	40.404	85	15
Nature	2005	79.5066	20.4934	61.4035	38.5965
Nature	2006	78.7686	21.2314	65	35
Nature	2007	78.3019	21.6981	69.6429	30.3571
Nature	2008	78.1182	21.8818	75.4386	24.5614
Nature	2009	76.9596	23.0404	73.913	26.087
Nature	2010	80.7256	19.2744	63.9344	36.0656
Nature	2011	81.1594	18.8406	67.6471	32.3529
Nature	2012	80.0875	19.9125	82.8125	17.1875
Nature	2013	76.6129	23.3871	73.8462	26.1538
Nature	2014	76.1815	23.8185	75.2577	24.7423
Nature	2015	76.0949	23.9051	72.1739	27.8261
Nature	2016	76.2475	23.7525	79	21
Nature	2017	76.9072	23.0928	70.6522	29.3478
Nature	2018	75.9459	24.0541	72.3684	27.6316
Nature	2019	75.8542	24.1458	62.1622	37.8378
Nature	2020	77.4359	22.5641	78.7879	21.2121
Science	2005	82.4803	17.5197	68.9189	31.0811
Science	2006	81.1088	18.8912	72.0588	27.9412
Science	2007	81.6764	18.3236	67.6471	32.3529
Science	2008	82.1803	17.8197	66.6667	33.3333
Science	2009	81.9578	18.0422	62.5	37.5
Science	2010	82.0388	17.9612	64.4068	35.5932
Science	2011	79.75	20.25	68.2692	31.7308
Science	2012	79.6296	20.3704	66.1972	33.8028
Science	2013	80.2469	19.7531	67.0886	32.9114
Science	2014	74.5989	25.4011	65.4762	34.5238
Science	2015	78.7062	21.2938	63.9175	36.0825
Science	2016	77.3087	22.6913	65.7143	34.2857
Science	2017	77.0701	22.9299	54.0984	45.9016
Science	2018	78.1646	21.8354	66.6667	33.3333
Science	2019	80.057	19.943	55.3571	44.6429
Science	2020	79.375	20.625	71.4286	28.5714
ACS Chemical Biology	2006	65.7895	34.2105	28.5714	71.4286
ACS Chemical Biology	2007	65.7895	34.2105	66.6667	33.3333
ACS Chemical Biology	2008	75.8621	24.1379	50	50
ACS Chemical Biology	2009	76.7442	23.2558	41.6667	58.3333
ACS Chemical Biology	2010	69.6429	30.3571	61.5385	38.4615
ACS Chemical Biology	2011	65.8824	34.1176	41.1765	58.8235
ACS Chemical Biology	2012	69.6721	30.3279	41.4634	58.5366
ACS Chemical Biology	2013	71.3514	28.6486	59.375	40.625
ACS Chemical Biology	2014	70.9497	29.0503	52.6316	47.3684
ACS Chemical Biology	2015	66.6667	33.3333	45.1613	54.8387
ACS Chemical Biology	2016	66.1202	33.8798	50	50
ACS Chemical Biology	2017	63.75	36.25	58.6957	41.3043
ACS Chemical Biology	2018	65.8683	34.1317	62.5	37.5
ACS Chemical Biology	2019	67.1429	32.8571	55.8824	44.1176
ACS Chemical Biology	2020	66.2338	33.7662	40.9091	59.0909
Cell Chemical Biology	2016	71.0843	28.9157	50	50
Cell Chemical Biology	2017	55.814	44.186	57.1429	42.8571
Cell Chemical Biology	2018	58.6538	41.3462	35.2941	64.7059
Cell Chemical Biology	2019	60.8696	39.1304	66.6667	33.3333
Cell Chemical Biology	2020	68.9655	31.0345	42.8571	57.1429
Nature Chemical Biology	2005	72.093	27.907	50	50
Nature Chemical Biology	2006	79.1045	20.8955	77.7778	22.2222
Nature Chemical Biology	2007	68.75	31.25	58.3333	41.6667
Nature Chemical Biology	2008	69.8413	30.1587	45.4545	54.5455
Nature Chemical Biology	2009	67.8161	32.1839	66.6667	33.3333
Nature Chemical Biology	2010	71.4286	28.5714	80	20
Nature Chemical Biology	2011	73.0337	26.9663	66.6667	33.3333
Nature Chemical Biology	2012	65.7534	34.2466	54.5455	45.4545
Nature Chemical Biology	2013	69.5122	30.4878	78.5714	21.4286
Nature Chemical Biology	2014	83.6957	16.3043	59.0909	40.9091
Nature Chemical Biology	2015	74.7368	25.2632	57.1429	42.8571
Nature Chemical Biology	2016	71.028	28.972	80	20
Nature Chemical Biology	2017	75	25	47.0588	52.9412
Nature Chemical Biology	2018	65	35	52.9412	47.0588
Nature Chemical Biology	2019	76.087	23.913	42.8571	57.1429
Nature Chemical Biology	2020	71.1864	28.8136	71.4286	28.5714
Angewandte	2005	86.0435	13.9565	84.375	15.625
Angewandte	2006	81.8405	18.1595	81.5385	18.4615
Angewandte	2007	82.2671	17.7329	75.3846	24.6154
Angewandte	2008	82.4675	17.5325	77.1429	22.8571
Angewandte	2009	81.7656	18.2344	72.7273	27.2727
Angewandte	2010	81.6964	18.3036	64.2857	35.7143
Angewandte	2011	77.5079	22.4921	70	30
Angewandte	2012	78.7879	21.2121	71.028	28.972
Angewandte	2013	79.2969	20.7031	80.2326	19.7674
Angewandte	2014	80.4819	19.5181	70.6422	29.3578
Angewandte	2015	77.9582	22.0418	70.5882	29.4118
Angewandte	2016	78.7512	21.2488	68.3673	31.6327
Angewandte	2017	79.8463	20.1537	73.6364	26.3636
Angewandte	2018	79.163	20.837	67.7966	32.2034
Angewandte	2019	80.0546	19.9454	67.5926	32.4074
Angewandte	2020	80.6597	19.3403	69.8795	30.1205
ChemMedChem	2006	73.2558	26.7442	61.5385	38.4615
ChemMedChem	2007	64.4231	35.5769	55	45
ChemMedChem	2008	66.3717	33.6283	57.6923	42.3077
ChemMedChem	2009	66.9355	33.0645	21.4286	78.5714
ChemMedChem	2010	64.7059	35.2941	58.3333	41.6667
ChemMedChem	2011	54.717	45.283	38.2353	61.7647
ChemMedChem	2012	61.1111	38.8889	68.75	31.25
ChemMedChem	2013	60	40	38.0952	61.9048
ChemMedChem	2014	68.6275	31.3725	45	55
ChemMedChem	2015	60.396	39.604	63.6364	36.3636
ChemMedChem	2016	64.6341	35.3659	34.4828	65.5172
ChemMedChem	2017	56.9892	43.0108	56.6667	43.3333
ChemMedChem	2018	60	40	50	50
ChemMedChem	2019	70.2703	29.7297	56.5217	43.4783
ChemMedChem	2020	67.9012	32.0988	45.4545	54.5455
Chemical Science	2014	72.8814	27.1186	81.8182	18.1818
Chemical Science	2015	71.9818	28.0182	70	30
Chemical Science	2016	76.3092	23.6908	65.3061	34.6939
Chemical Science	2017	77.665	22.335	63.0435	36.9565
Chemical Science	2018	71.4286	28.5714	62.963	37.037
Chemical Science	2019	75.7732	24.2268	66.6667	33.3333
JACS	2005	79.7199	20.2801	69.7368	30.2632
JACS	2006	79.3367	20.6633	73.1343	26.8657
JACS	2007	79.7673	20.2327	75.974	24.026
JACS	2008	77.894	22.106	71.6129	28.3871
JACS	2009	79.9151	20.0849	70.9924	29.0076
JACS	2010	78.0566	21.9434	65.4088	34.5912
JACS	2011	79.3893	20.6107	69.4737	30.5263
JACS	2012	77.2758	22.7242	62.5767	37.4233
JACS	2013	79.0297	20.9703	70.6667	29.3333
JACS	2014	77.7143	22.2857	72.8571	27.1429
JACS	2015	78.5475	21.4525	71.1712	28.8288
JACS	2016	80.1471	19.8529	68.2692	31.7308
JACS	2017	77.5391	22.4609	68.5714	31.4286
JACS	2018	80.6857	19.3143	64.2857	35.7143
JACS	2019	77.0737	22.9263	70.8333	29.1667
JACS	2020	78.3296	21.6704	61.1111	38.8889
JMedChem	2005	70.4762	29.5238	61.5385	38.4615
JMedChem	2006	70.5761	29.4239	62.2951	37.7049
JMedChem	2007	75.5287	24.4713	57.6923	42.3077
JMedChem	2008	70.3791	29.6209	59.0164	40.9836
JMedChem	2009	71.6113	28.3887	55.5556	44.4444
JMedChem	2010	70.5405	29.4595	60	40
JMedChem	2011	71.5942	28.4058	54.5455	45.4545
JMedChem	2012	72.1578	27.8422	54.5455	45.4545
JMedChem	2013	67.0051	32.9949	58.5106	41.4894
JMedChem	2014	75.2551	24.7449	54.4554	45.5446
JMedChem	2015	71.7514	28.2486	64.9351	35.0649
JMedChem	2016	74.4063	25.5937	51.1628	48.8372
JMedChem	2017	67.3913	32.6087	66.6667	33.3333
JMedChem	2018	72.5664	27.4336	55.2239	44.7761
JMedChem	2019	68.239	31.761	53.0864	46.9136
JMedChem	2020	65.3061	34.6939	41.8182	58.1818
JOC	2005	80.5054	19.4946	73.7288	26.2712
JOC	2006	78.1395	21.8605	83.1325	16.8675
JOC	2007	81.0345	18.9655	69.3878	30.6122
JOC	2008	78.4431	21.5569	72.7273	27.2727
JOC	2009	78.2884	21.7116	72.1649	27.8351
JOC	2010	79.5494	20.4506	61.9048	38.0952
JOC	2011	74.8466	25.1534	68.9655	31.0345
JOC	2012	76.8182	23.1818	72.2222	27.7778
JOC	2013	75	25	72.7273	27.2727
JOC	2014	75.7092	24.2908	61.5385	38.4615
JOC	2015	75.3623	24.6377	71.2644	28.7356
JOC	2016	76.3113	23.6887	68.1818	31.8182
JOC	2017	78.6441	21.3559	64.2857	35.7143
JOC	2018	73.6928	26.3072	61.4035	38.5965
JOC	2019	78.9639	21.0361	62.6667	37.3333
JOC	2020	77.1523	22.8477	72.093	27.907
Nature Chemistry	2009	84.127	15.873	100	0
Nature Chemistry	2010	84.1584	15.8416	71.4286	28.5714
Nature Chemistry	2011	82.9787	17.0213	85.7143	14.2857
Nature Chemistry	2012	73.4375	26.5625	66.6667	33.3333
Nature Chemistry	2013	82.2222	17.7778	100	0
Nature Chemistry	2014	84.8485	15.1515	66.6667	33.3333
Nature Chemistry	2015	77.7778	22.2222	75	25
Nature Chemistry	2016	77.6923	22.3077	70	30
Nature Chemistry	2017	77.8846	22.1154	88.8889	11.1111
Nature Chemistry	2018	77.381	22.619	60	40
Nature Chemistry	2019	76.9231	23.0769	88.2353	11.7647
Nature Chemistry	2020	82.5	17.5	66.6667	33.3333
Organic Letters	2005	80.8594	19.1406	87.8378	12.1622
Organic Letters	2006	80.4918	19.5082	80.8824	19.1176
Organic Letters	2007	80.9192	19.0808	71.5909	28.4091
Organic Letters	2008	80.9981	19.0019	73.4694	26.5306
Organic Letters	2009	83.2808	16.7192	69.3548	30.6452
Organic Letters	2010	82.2193	17.7807	75	25
Organic Letters	2011	81.1094	18.8906	68.75	31.25
Organic Letters	2012	82.1333	17.8667	66.6667	33.3333
Organic Letters	2013	78.2407	21.7593	67.1642	32.8358
Organic Letters	2014	79.5287	20.4713	74.5763	25.4237
Organic Letters	2015	77.9051	22.0949	69.8113	30.1887
Organic Letters	2016	81.1382	18.8618	67.3469	32.6531
Organic Letters	2017	83.2203	16.7797	76.3636	23.6364
Organic Letters	2018	82.069	17.931	77.7778	22.2222
Organic Letters	2019	81.4332	18.5668	65.5738	34.4262
Organic Letters	2020	82.1678	17.8322	53.5714	46.4286
Tetrahedron Letters	2005	82.1678	17.8322
Tetrahedron Letters	2006	100	0	100	0
Tetrahedron Letters	2007	82.3529	17.6471	0	100
Tetrahedron Letters	2008	79.3103	20.6897	66.6667	33.3333
Tetrahedron Letters	2009	92.1053	7.89474	50	50
Tetrahedron Letters	2010	86.0465	13.9535	66.6667	33.3333
Tetrahedron Letters	2011	80	20	100	0
Tetrahedron Letters	2012	72.7273	27.2727	33.3333	66.6667
Tetrahedron Letters	2013	88.4615	11.5385	80	20
Tetrahedron Letters	2014	76.4706	23.5294	100	0
Tetrahedron Letters	2015	76	24	77.7778	22.2222
Tetrahedron Letters	2016	82.3529	17.6471	100	0
Tetrahedron Letters	2017	68.4211	31.5789	66.6667	33.3333
Tetrahedron Letters	2018	69.2308	30.7692	50	50
Tetrahedron Letters	2019	77.7778	22.2222	0	100
Tetrahedron Letters	2020	77.7778	22.2222
Tetrahedron	2005	77.7778	22.2222
Tetrahedron	2006	77.7778	22.2222
Tetrahedron	2007	82.1429	17.8571	100	0
Tetrahedron	2008	73.3333	26.6667	100	0
Tetrahedron	2009	79.4872	20.5128	100	0
Tetrahedron	2010	77.2727	22.7273	75	25
Tetrahedron	2011	84.375	15.625	100	0
Tetrahedron	2012	81.25	18.75	0	100
Tetrahedron	2013	81.4815	18.5185	0	100
Tetrahedron	2014	93.75	6.25	100	0
Tetrahedron	2015	72.2222	27.7778	100	0
Tetrahedron	2016	72.2222	27.7778
Tetrahedron	2017	72.2222	27.7778
Tetrahedron	2018	73.6842	26.3158	50	50
Tetrahedron	2019	73.6842	26.3158
